# Blood sodium regulation by Na,K-ATPase: Euryhaline animals’ salinity adaptations described by the pump’s negative feedback

**DOI:** 10.64898/2026.01.08.698424

**Authors:** Peter Ruoff

## Abstract

The term enantiostasis was introduced by Mangum and Towle to describe a functional relationship between environmental changes and an organism’s adaptation, and furthermore, to distinguish this kind of adaptation from homeostatic control. The defining example of enantiostasis is the blue crab’s blood salinity adaptation when the animal is exposed to different environmental salinities during its move between the ocean and upriver locations. In this paper a model for osmoregulation is suggested based on one of two identified negative feedbacks in the mechanism of Na,K-ATPase. Using a scheme suggested by Towle in 1997 the effect of the feedback is tested with respect to the blue crab’s salinity adaptation. Not only does this single feedback model give a practically quantitative description of the blue crab’s adaptation data, the model is also able to show other observed patterns of osmoregulation. In view of these results the relationship between enantiostasis and homeostasis is discussed.

**Graphical Abstract:** 

**Highlights:**

- Two sodium-regulating feedbacks are identified in the operation of Na,K-ATPase.
- One of these feedbacks is able to describe hypo- and hyperosmotic regulations.
- The relationship between enantiostasis and homeostasis is discussed.
