## Supplementary material for "Blood sodium regulation by Na,K-ATPase: Euryhaline animals’ salinity adaptations described by the pump’s negative feedback": Python scripts for documentation: data_MT.txt

0.936	640.950
2.809	688.427
3.980	652.819
4.331	682.493
4.507	688.427
4.741	676.558
7.082	709.199
8.779	694.362
9.482	694.362
9.950	741.840
10.535	738.872
11.296	735.905
12.291	682.493
13.696	732.938
13.696	709.199
13.813	688.427
14.632	750.742
14.925	753.709
15.276	753.709
15.217	729.970
16.446	712.166
18.144	741.840
19.256	750.742
19.080	732.938
19.080	718.101
17.910	798.220
18.671	792.285
20.309	741.840
21.246	729.970
21.773	762.611
23.528	768.546
24.055	783.383
24.992	801.187
26.865	756.677
27.040	777.448
30.376	875.371
30.786	899.110
34.941	1000.000
